# Enhanced specificity of *Bacillus* metataxonomics using a *tuf*-targeted amplicon sequencing approach

**DOI:** 10.1101/2023.05.28.542609

**Authors:** Xinming Xu, Lasse Johan Dyrbye Nielsen, Lijie Song, Gergely Maróti, Mikael Lenz Strube, Ákos T. Kovács

**Affiliations:** Bacterial Interactions and Evolution Group, DTU Bioengineering, Technical University of Denmark, 2800 Lyngby, Denmark; Institute of Biology Leiden, Leiden University, 2333 BE Leiden, The Netherlands; BGI-Tianjin, BGI-Shenzhen, 300308 Tianjin, China; Institute of Plant Biology, Biological Research Center, ELKH, 6726 Szeged, Hungary; Bacterial Ecophysiology and Biotechnology Group, DTU Bioengineering, Technical University of Denmark, 2800 Lyngby, Denmark

**Keywords:** Bacillus, amplicon sequencing, metataxonomics, tuf, species abundance

## Abstract

*Bacillus* species are ubiquitous in nature and have tremendous application potential in agriculture, medicine, and industry. However, the individual species of this genus vary widely in both ecological niches and functional phenotypes, which, hence, requires accurate classification of these bacteria when selecting them for specific purposes. Although analysis of the 16S gene has been widely used to disseminate the taxonomy of most bacterial species, this gene fails proper classification of *Bacillus* species. To circumvent this restriction, we designed novel primers and optimized them to allow exact species resolution of *Bacillus* species in both synthetic and natural communities using high-throughput amplicon sequencing. The primers designed for the *tuf* gene were not only specific for the *Bacillus* genus but also sufficiently discriminated species both *in silico* and *in vitro* in a mixture of 11 distinct *Bacillus* species. Investigating the primers using a natural soil sample, 13 dominant species were detected including *Bacillus badius*, *Bacillus velezensis*, and *Bacillus mycoides* as primary members, neither of which could be distinguished with 16S sequencing. In conclusion, a set of high-throughput primers were developed which allows unprecedented species-level identification of *Bacillus* species, including agriculturally important species.
