## Supplementary material for "Enhanced specificity of *Bacillus* metataxonomics using a *tuf*-targeted amplicon sequencing approach": Dataset S2

### Sheet: Sheet1
Elongation factor Tu (tuf)
***pair 1					***pair 2					***pair 3
First:					First:					First:
pos	kmer	divs	GC		pos	kmer	divs	GC		pos	kmer	divs	GC
999	ctacttccgtacaactgac	0.712761	0.5		1004	tccgtacaactgacgtaac	0.709763	0.5		958	ggacgtcatactccattct	0.703338	0.5
Consensus:	ctacttccgtacaactgac				Consensus:	tccgtacaactgacgtaac				Consensus:	ggacgtcatactccattct
#wobbles:	0001000000001102001				#wobbles:	0000000110200110200				#wobbles:	0010000010000010000
#substitutions:	000800000000730500+				#substitutions:	0000000730500+30300				#substitutions:	00100000+0000010000
Primer:	ctayttccgtacwwcdgay				Primer:	tccgtacwwcdgayrthac				Primer:	ggmcgtcayactccrttct
Second:					Second:					Second:
pos	kmer	divs	GC		pos	kmer	divs	GC		pos	kmer	divs	GC
517	aaaggttctgctcttaaag	0.714836	0.3888889		517	aaaggttctgctcttaaag	0.714836	0.388889		517	aaaggttctgctcttaaag	0.714836	0.388889
Consensus:	aaaggttctgctcttaaag				Consensus:	aaaggttctgctcttaaag				Consensus:	aaaggttctgctcttaaag
#wobbles:	0120020010021020000				#wobbles:	0120020010021020000				#wobbles:	0120020010021020000
#substitutions:	01800200100+3040000				#substitutions:	01800200100+3040000				#substitutions:	01800200100+3040000
Primer:	arvgghtcwgchytdaaag				Primer:	arvgghtcwgchytdaaag				Primer:	arvgghtcwgchytdaaag
***pair 4					***pair 5					***pair 6
First:					First:					First:
pos	kmer	divs	GC		pos	kmer	divs	GC		pos	kmer	divs	GC
999	ctacttccgtacaactgac	0.712761	0.5		1004	tccgtacaactgacgtaac	0.709763	0.5		1003	ttccgtacaactgacgtaa	0.709763	0.444444
Consensus:	ctacttccgtacaactgac				Consensus:	tccgtacaactgacgtaac				Consensus:	ttccgtacaactgacgtaa
#wobbles:	0001000000001102001				#wobbles:	0000000110200110200				#wobbles:	0000000011020011020
#substitutions:	000800000000730500+				#substitutions:	0000000110200110200				#substitutions:	00000000730500+3030
Primer:	ctayttccgtacwwcdgay				Primer:	tccgtacwwcdgayrthac				Primer:	ttccgtacwwcdgayrtha
Second:					Second:					Second:
pos	kmer	divs	GC		pos	kmer	divs	GC		pos	kmer	divs	GC
518	aaggttctgctcttaaagc	0.714836	0.444444		518	aaggttctgctcttaaagc	0.714836	0.444444		517	aaaggttctgctcttaaag	0.714836	0.388889
Consensus:	aaggttctgctcttaaagc				Consensus:	aaggttctgctcttaaagc				Consensus:	aaaggttctgctcttaaag
#wobbles:	1200200100210200000				#wobbles:	1200200100210200000				#wobbles:	0120020010021020000
#substitutions:	1800200100+30400000				#substitutions:	1800200100+30400000				#substitutions:	01800200100+3040000
Primer:	rvgghtcwgchytdaaagc				Primer:	rvgghtcwgchytdaaagc				Primer:	arvgghtcwgchytdaaag
***pair 7					***pair 8					***pair 9
First:					First:					First:
pos	kmer	divs	GC		pos	kmer	divs	GC		pos	kmer	divs	GC
958	ggacgtcatactccattct	0.703338	0.5		959	gacgtcatactccattctt	0.703338	0.444444		996	gttctacttccgtacaact	0.684214	0.444444
Consensus:	ggacgtcatactccattct				Consensus:	gacgtcatactccattctt				Consensus:	gttctacttccgtacaact
#wobbles:	0010000010000010000				#wobbles:	0100000100000100000				#wobbles:	1000001000000001102
#substitutions:	00100000+0000010000				#substitutions:	0100000+00000100000				#substitutions:	9000008000000007305
Primer:	ggmcgtcayactccrttct				Primer:	gmcgtcayactccrttctt				Primer:	rttctayttccgtacwwcd
Second:					Second:					Second:
pos	kmer	divs	GC		pos	kmer	divs	GC		pos	kmer	divs	GC
518	aaggttctgctcttaaagc	0.714836	0.444444		517	aaaggttctgctcttaaag	0.714836	0.388889		517	aaaggttctgctcttaaag	0.714836	0.388889
Consensus:	aaggttctgctcttaaagc				Consensus:	aaaggttctgctcttaaag				Consensus:	aaaggttctgctcttaaag
#wobbles:	1200200100210200000				#wobbles:	0120020010021020000				#wobbles:	0120020010021020000
#substitutions:	1800200100+30400000				#substitutions:	01800200100+3040000				#substitutions:	01800200100+3040000
Primer:	rvgghtcwgchytdaaagc				Primer:	arvgghtcwgchytdaaag				Primer:	arvgghtcwgchytdaaag
***pair 10					***pair 11					***pair 12
First:					First:					First:
pos	kmer	divs	GC		pos	kmer	divs	GC		pos	kmer	divs	GC
1003	ttccgtacaactgacgtaa	0.709763	0.444444		959	gacgtcatactccattctt	0.703338	0.444444		996	gttctacttccgtacaact	0.684214	0.444444
Consensus:	ttccgtacaactgacgtaa				Consensus:	gacgtcatactccattctt				Consensus:	gttctacttccgtacaact
#wobbles:	0000000011020011020				#wobbles:	0100000100000100000				#wobbles:	1000001000000001102
#substitutions:	00000000730500+3030				#substitutions:	0100000+00000100000				#substitutions:	9000008000000007305
Primer:	ttccgtacwwcdgayrtha				Primer:	gmcgtcayactccrttctt				Primer:	rttctayttccgtacwwcd
Second:					Second:					Second:
pos	kmer	divs	GC		pos	kmer	divs	GC		pos	kmer	divs	GC
518	aaggttctgctcttaaagc	0.714836	0.444444		518	aaggttctgctcttaaagc	0.714836	0.444444		518	aaggttctgctcttaaagc	0.714836	0.444444
Consensus:	aaggttctgctcttaaagc				Consensus:	aaggttctgctcttaaagc				Consensus:	aaggttctgctcttaaagc
#wobbles:	1200200100210200000				#wobbles:	1200200100210200000				#wobbles:	1200200100210200000
#substitutions:	1800200100+30400000				#substitutions:	1800200100+30400000				#substitutions:	1800200100+30400000
Primer:	rvgghtcwgchytdaaagc				Primer:	rvgghtcwgchytdaaagc				Primer:	rvgghtcwgchytdaaagc
***pair 13					***pair 14					***pair 15
First:					First:					First:
pos	kmer	divs	GC		pos	kmer	divs	GC		pos	kmer	divs	GC
994	cagttctacttccgtacaa	0.559784	0.444444		994	cagttctacttccgtacaa	0.559784	0.444444		997	ttctacttccgtacaactg	0.507294	0.444444
Consensus:	cagttctacttccgtacaa				Consensus:	cagttctacttccgtacaa				Consensus:	ttctacttccgtacaactg
#wobbles:	0010000010000000011				#wobbles:	0010000010000000011				#wobbles:	0000010000000011020
#substitutions:	0090000080000000073				#substitutions:	0090000080000000073				#substitutions:	0000080000000073050
Primer:	carttctayttccgtacww				Primer:	carttctayttccgtacww				Primer:	ttctayttccgtacwwcdg
Second:					Second:					Second:
pos	kmer	divs	GC		pos	kmer	divs	GC		pos	kmer	divs	GC
517	aaaggttctgctcttaaag	0.714836	0.388889		518	aaggttctgctcttaaagc	0.714836	0.444444		517	aaaggttctgctcttaaag	0.714836	0.388889
Consensus:	aaaggttctgctcttaaag				Consensus:	aaggttctgctcttaaagc				Consensus:	aaaggttctgctcttaaag
#wobbles:	0120020010021020000				#wobbles:	1200200100210200000				#wobbles:	0120020010021020000
#substitutions:	01800200100+3040000				#substitutions:	1800200100+30400000				#substitutions:	01800200100+3040000
Primer:	arvgghtcwgchytdaaag				Primer:	rvgghtcwgchytdaaagc				Primer:	arvgghtcwgchytdaaag
***pair 16					***pair 17					***pair 18
First:					First:					First:
pos	kmer	divs	GC		pos	kmer	divs	GC		pos	kmer	divs	GC
997	ttctacttccgtacaactg	0.507294	0.444444		517	aaaggttctgctcttaaag	0.714836	0.388889		518	aaggttctgctcttaaagc	0.714836	0.444444
Consensus:	ttctacttccgtacaactg				Consensus:	aaaggttctgctcttaaag				Consensus:	aaggttctgctcttaaagc
#wobbles:	0000010000000011020				#wobbles:	0120020010021020000				#wobbles:	1200200100210200000
#substitutions:	0000080000000073050				#substitutions:	01800200100+3040000				#substitutions:	1800200100+30400000
Primer:	ttctayttccgtacwwcdg				Primer:	arvgghtcwgchytdaaag				Primer:	rvgghtcwgchytdaaagc
Second:					Second:					Second:
pos	kmer	divs	GC		pos	kmer	divs	GC		pos	kmer	divs	GC
518	aaggttctgctcttaaagc	0.714836	0.444444		58	cacgttgaccatggtaaaa	0.159954	0.444444		58	cacgttgaccatggtaaaa	0.159954	0.444444
Consensus:	aaggttctgctcttaaagc				Consensus:	cacgttgaccatggtaaaa				Consensus:	cacgttgaccatggtaaaa
#wobbles:	1200200100210200000				#wobbles:	0000000000010010000				#wobbles:	0000000000010010000
#substitutions:	1800200100+30400000				#substitutions:	0000000000060010000				#substitutions:	0000000000060010000
Primer:	rvgghtcwgchytdaaagc				Primer:	cacgttgaccayggwaaaa				Primer:	cacgttgaccayggwaaaa
RNA polymerase beta (rpoB)
***pair 1					***pair 2
First:					First:
pos	kmer	divs	GC		pos	kmer	divs	GC
1927	atgggagcgaacatgcagc	1.037333	0.6111111		1927	atgggagcgaacatgcagc	1.037333	0.6111111
Consensus:	atgggagcgaacatgcagc				Consensus:	atgggagcgaacatgcagc
#wobbles:	0000020030000000010				#wobbles:	0000020030000000010
#substitutions:	00000+00+00000000+0				#substitutions:	00000+00+00000000+0
Primer:	atgggdgcnaacatgcarc				Primer:	atgggdgcnaacatgcarc
Second:					Second:
pos	kmer	divs	GC		pos	kmer	divs	GC
1549	cgtatgtgtccgattgaaa	0.7916441	0.4444444		1550	gtatgtgtccgattgaaac	0.7770534	0.4444444
Consensus:	cgtatgtgtccgattgaaa				Consensus:	gtatgtgtccgattgaaac
#wobbles:	1030000010020010010				#wobbles:	0300000100200100100
#substitutions:	20+00000+00+00+0050				#substitutions:	0+00000+00+00+00500
Primer:	mgnatgtgyccdatygara				Primer:	gnatgtgyccdatygarac
gyrase subunit A (gyrA)
***pair 1					***pair 2					***pair 3
First:					First:					First:
pos	kmer	divs	GC		pos	kmer	divs	GC		pos	kmer	divs	GC
437	attatcaagataactatga	2.344574	0.2222222		437	attatcaagataactatga	2.344574	0.2222222		436	gattatcaagataactatg	2.34457	0.277778
Consensus:	attatcaagataactatga				Consensus:	attatcaagataactatga				Consensus:	gattatcaagataactatg
#wobbles:	0100100100100100100				#wobbles:	0100100100100100100				#wobbles:	0010010010010010010
#substitutions:	0+00+00+00+00200+00				#substitutions:	0+00+00+00+00200+00				#substitutions:	00+00+00+00+00200+0
Primer:	aytaycargayaaytayga				Primer:	aytaycargayaaytayga				Primer:	gaytaycargayaaytayg
Second:					Second:					Second:
pos	kmer	divs	GC		pos	kmer	divs	GC		pos	kmer	divs	GC
76	tatgcaatgagtgttatcg	2.145271	0.3888889		73	gattatgcaatgagtgtta	2.264787	0.3333333		73	gattatgcaatgagtgtta	2.26479	0.333333
Consensus:	tatgcaatgagtgttatcg				Consensus:	gattatgcaatgagtgtta				Consensus:	gattatgcaatgagtgtta
#wobbles:	0010020000010010010				#wobbles:	0010010020000010010				#wobbles:	0010010020000010010
#substitutions:	00+00+00000+00+00+0				#substitutions:	00+00+00+00000+00+0				#substitutions:	00+00+00+00000+00+0
Primer:	taygcvatgagygtkatyg				Primer:	gaytaygcvatgagygtka				Primer:	gaytaygcvatgagygtka
***pair 4					***pair 5
First:					First:
pos	kmer	divs	GC		pos	kmer	divs	GC
436	gattatcaagataactatg	2.344574	0.2777778		436	gattatcaagataactatg	2.344574	0.2777778
Consensus:	gattatcaagataactatg				Consensus:	gattatcaagataactatg
#wobbles:	0010010010010010010				#wobbles:	0010010010010010010
#substitutions:	00+00+00+00+00200+0				#substitutions:	00+00+00+00+00200+0
Primer:	gaytaycargayaaytayg				Primer:	gaytaycargayaaytayg
Second:					Second:
pos	kmer	divs	GC		pos	kmer	divs	GC
76	tatgcaatgagtgttatcg	2.145271	0.3888889		74	attatgcaatgagtgttat	2.264787	0.2777778
Consensus:	tatgcaatgagtgttatcg				Consensus:	attatgcaatgagtgttat
#wobbles:	0010020000010010010				#wobbles:	0100100200000100100
#substitutions:	00+00+00000+00+00+0				#substitutions:	0+00+00+00000+00+00
Primer:	taygcvatgagygtkatyg				Primer:	aytaygcvatgagygtkat
